# Cellular landscape of adrenocortical carcinoma at single-nuclei resolution

**DOI:** 10.1101/2023.10.09.561514

**Authors:** David S. Tourigny, Barbara Altieri, Kerim A. Secener, Silviu Sbiera, Marc P. Schauer, Panagiota Arampatzi, Sabine Herterich, Sascha Sauer, Martin Fassnacht, Cristina L. Ronchi

## Abstract

Adrenocortical carcinoma (ACC) is a rare yet devastating tumour of the adrenal gland with a molecular pathology that remain incompletely understood. To gain novel insights into the cellular landscape of ACC, we generated single-nuclei RNA sequencing (snRNA-seq) data sets from twelve ACC tumour samples and analysed these alongside a previously published snRNA-seq data set from normal adrenal glands (NAGs). We find the ACC tumour microenvironment to be relatively devoid of immune cells compared to NAG tissues, consistent with known high tumour purity values for ACC as an immunologically “cold” tumour. Our analysis identifies three separate groups of ACC samples that are characterised by different relative compositions of adrenocortical cell types, including two populations (ACC 1 and ACC 2) that are specifically enriched in the most aggressive tumours and display hallmarks of the epithelial to mesenchymal transition (EMT) and dysregulated steroidogenesis, respectively. In addition to cell types associated with hypoxic and metabolic signatures (ACC 3 and ACC 4) prevalent among less-aggressive tumours, we also identified and validated a population of mitotically active adrenocortical cells (ACC M) strongly overexpressing genes *POLQ* and *DIAPH3* that possibly supports the expansion of malignant cell lineages. The smallest identified ACC specific cell type, ACC 5, displays characteristics of increased proliferation and growth factor signalling, and is therefore a potential progenitor-like or cell-of-origin candidate for the different lineages involved in adrenocortical carcinogenesis. Intriguingly, linage tracing suggests the fate adopted by malignant adrenocortical cells upon differentiation appears to be at least partly associated with the copy number or allelic balance state of the imprinted *DLK1*/*MEG3* genomic locus, which we verified by assessing DNA methylation status among samples from the three groups of tumours defined by their different cell type compositions. Our results therefore provide new insights into the cellular heterogeneity of ACC, indicating that genetic perturbations to a hierarchical cellular differentiation mechanism underlying healthy adrenocortical renewal and zonation may explain the molecular basis for disease pathogenesis.
