## Supplementary material for "Cellular landscape of adrenocortical carcinoma at single-nuclei resolution": Table S2

gene set	p_val	avg_log2FC	pct.1	pct.2	p_val_adj	cluster
HALLMARK-UV-RESPONSE-DN1	5.63E-14	0.001554529	0.794	0.753	2.81E-12	UZ
HALLMARK-KRAS-SIGNALING-DN1	1.10E-10	0.000848257	0.436	0.402	5.48E-09	UZ
HALLMARK-NOTCH-SIGNALING1	1.74E-08	0.002291213	0.495	0.467	8.70E-07	UZ
HALLMARK-HEDGEHOG-SIGNALING1	3.53E-06	0.001557405	0.542	0.516	0.000176587	UZ
HALLMARK-MITOTIC-SPINDLE1	0.004341289	0.000233672	0.754	0.738	0.217064441	UZ
HALLMARK-XENOBIOTIC-METABOLISM1	1.75E-181	0.006773874	0.815	0.705	8.74E-180	ZF 1
HALLMARK-OXIDATIVE-PHOSPHORYLATION1	2.45E-174	0.007360103	0.669	0.499	1.22E-172	ZF 1
HALLMARK-ADIPOGENESIS1	1.17E-154	0.005793682	0.747	0.617	5.83E-153	ZF 1
HALLMARK-MTORC1-SIGNALING1	4.05E-96	0.0051779	0.777	0.664	2.02E-94	ZF 1
HALLMARK-MYC-TARGETS-V11	2.68E-81	0.004462299	0.611	0.492	1.34E-79	ZF 1
HALLMARK-FATTY-ACID-METABOLISM1	4.47E-75	0.004081108	0.655	0.557	2.24E-73	ZF 1
HALLMARK-UV-RESPONSE-UP1	1.31E-74	0.003573461	0.597	0.492	6.57E-73	ZF 1
HALLMARK-CHOLESTEROL-HOMEOSTASIS1	6.37E-59	0.005748607	0.618	0.521	3.18E-57	ZF 1
HALLMARK-BILE-ACID-METABOLISM1	3.69E-55	0.003818476	0.567	0.482	1.84E-53	ZF 1
HALLMARK-REACTIVE-OXYGEN-SPECIES-PATHWAY1	5.47E-50	0.00574341	0.546	0.465	2.74E-48	ZF 1
HALLMARK-UNFOLDED-PROTEIN-RESPONSE1	3.61E-44	0.003815936	0.554	0.477	1.80E-42	ZF 1
HALLMARK-COAGULATION1	2.57E-38	0.002532813	0.612	0.531	1.29E-36	ZF 1
HALLMARK-PEROXISOME1	5.00E-38	0.003203623	0.583	0.512	2.50E-36	ZF 1
HALLMARK-ESTROGEN-RESPONSE-LATE1	6.89E-35	0.002275877	0.751	0.688	3.45E-33	ZF 1
HALLMARK-P53-PATHWAY1	3.52E-29	0.001860592	0.571	0.509	1.76E-27	ZF 1
HALLMARK-APOPTOSIS1	1.14E-28	0.002036948	0.64	0.571	5.68E-27	ZF 1
HALLMARK-PROTEIN-SECRETION1	4.61E-27	0.003589716	0.665	0.609	2.30E-25	ZF 1
HALLMARK-GLYCOLYSIS1	1.17E-26	0.001726146	0.627	0.56	5.87E-25	ZF 1
HALLMARK-HYPOXIA1	4.19E-24	0.001780587	0.784	0.727	2.10E-22	ZF 1
HALLMARK-SPERMATOGENESIS1	2.17E-19	0.001537527	0.569	0.515	1.08E-17	ZF 1
HALLMARK-DNA-REPAIR1	8.03E-19	0.00137709	0.47	0.417	4.01E-17	ZF 1
HALLMARK-INTERFERON-ALPHA-RESPONSE1	1.70E-18	0.001420457	0.529	0.477	8.49E-17	ZF 1
HALLMARK-INTERFERON-GAMMA-RESPONSE1	3.01E-15	0.000817055	0.617	0.567	1.51E-13	ZF 1
HALLMARK-MYC-TARGETS-V21	4.09E-14	0.001846699	0.453	0.413	2.05E-12	ZF 1
HALLMARK-TNFA-SIGNALING-VIA-NFKB1	1.70E-13	0.000833637	0.591	0.545	8.50E-12	ZF 1
HALLMARK-ANDROGEN-RESPONSE1	1.36E-12	0.002043866	0.686	0.643	6.80E-11	ZF 1
HALLMARK-HEME-METABOLISM1	3.09E-12	0.001203893	0.559	0.522	1.55E-10	ZF 1
HALLMARK-MYOGENESIS1	6.79E-08	0.000799367	0.644	0.607	3.39E-06	ZF 1
HALLMARK-COMPLEMENT1	1.26E-05	0.000335635	0.598	0.569	0.000628228	ZF 1
HALLMARK-PI3K-AKT-MTOR-SIGNALING1	0.001306937	0.000882438	0.538	0.523	0.065346852	ZF 1
HALLMARK-PANCREAS-BETA-CELLS1	0.00725079	0.000816002	0.395	0.382	0.362539518	ZF 1
HALLMARK-MYC-TARGETS-V11	0	0.032962674	0.857	0.47	0	ZF 3
HALLMARK-OXIDATIVE-PHOSPHORYLATION1	0	0.030887396	0.867	0.488	0	ZF 3
HALLMARK-REACTIVE-OXYGEN-SPECIES-PATHWAY1	0	0.024159135	0.709	0.451	0	ZF 3
HALLMARK-MTORC1-SIGNALING1	0	0.018848869	0.912	0.656	0	ZF 3
HALLMARK-UNFOLDED-PROTEIN-RESPONSE1	0	0.01814988	0.759	0.457	0	ZF 3
HALLMARK-CHOLESTEROL-HOMEOSTASIS1	0	0.017499779	0.773	0.509	0	ZF 3
HALLMARK-ADIPOGENESIS1	0	0.012949867	0.85	0.615	0	ZF 3
HALLMARK-COAGULATION1	0	0.012673432	0.779	0.516	0	ZF 3
HALLMARK-APOPTOSIS1	0	0.011783919	0.807	0.555	0	ZF 3
HALLMARK-UV-RESPONSE-UP1	0	0.01038958	0.743	0.482	0	ZF 3
HALLMARK-GLYCOLYSIS1	0	0.010231139	0.802	0.543	0	ZF 3
HALLMARK-KRAS-SIGNALING-UP1	0	0.008112341	0.731	0.486	0	ZF 3
HALLMARK-EPITHELIAL-MESENCHYMAL-TRANSITION1	1.22E-300	0.009847556	0.808	0.593	6.10E-299	ZF 3
HALLMARK-E2F-TARGETS1	5.74E-281	0.006685868	0.621	0.381	2.87E-279	ZF 3
HALLMARK-FATTY-ACID-METABOLISM1	1.72E-279	0.010337349	0.772	0.551	8.58E-278	ZF 3
HALLMARK-INTERFERON-ALPHA-RESPONSE1	3.12E-275	0.010885962	0.7	0.459	1.56E-273	ZF 3
HALLMARK-MYC-TARGETS-V21	4.57E-269	0.013157381	0.627	0.394	2.29E-267	ZF 3
HALLMARK-DNA-REPAIR1	4.30E-238	0.00769288	0.623	0.402	2.15E-236	ZF 3
HALLMARK-XENOBIOTIC-METABOLISM1	6.98E-207	0.008299789	0.877	0.707	3.49E-205	ZF 3
HALLMARK-COMPLEMENT1	2.40E-192	0.006434074	0.744	0.553	1.20E-190	ZF 3
HALLMARK-P53-PATHWAY1	1.73E-181	0.006053668	0.695	0.498	8.64E-180	ZF 3
HALLMARK-PROTEIN-SECRETION1	1.12E-158	0.011301873	0.759	0.602	5.58E-157	ZF 3
HALLMARK-ALLOGRAFT-REJECTION1	2.13E-139	0.00412935	0.597	0.421	1.06E-137	ZF 3
HALLMARK-MYOGENESIS1	4.13E-121	0.004844087	0.751	0.596	2.06E-119	ZF 3
HALLMARK-PANCREAS-BETA-CELLS1	1.29E-119	0.011548707	0.515	0.367	6.46E-118	ZF 3
HALLMARK-PEROXISOME1	1.12E-118	0.007194804	0.662	0.508	5.58E-117	ZF 3
HALLMARK-ANGIOGENESIS1	3.02E-118	0.014494727	0.617	0.458	1.51E-116	ZF 3
HALLMARK-ESTROGEN-RESPONSE-LATE1	2.32E-98	0.005189094	0.796	0.688	1.16E-96	ZF 3
HALLMARK-INTERFERON-GAMMA-RESPONSE1	1.58E-85	0.003511486	0.698	0.56	7.88E-84	ZF 3
HALLMARK-ANDROGEN-RESPONSE1	1.95E-81	0.007594262	0.747	0.639	9.73E-80	ZF 3
HALLMARK-BILE-ACID-METABOLISM1	1.17E-40	0.003465087	0.573	0.488	5.85E-39	ZF 3
HALLMARK-HYPOXIA1	8.09E-37	0.003016672	0.803	0.73	4.04E-35	ZF 3
HALLMARK-HEME-METABOLISM1	4.50E-24	0.002026522	0.593	0.521	2.25E-22	ZF 3
HALLMARK-PI3K-AKT-MTOR-SIGNALING1	2.50E-21	0.002821502	0.586	0.518	1.25E-19	ZF 3
HALLMARK-SPERMATOGENESIS1	1.17E-19	0.001958083	0.582	0.517	5.85E-18	ZF 3
HALLMARK-INFLAMMATORY-RESPONSE1	3.24E-18	0.000987224	0.454	0.398	1.62E-16	ZF 3
HALLMARK-APICAL-JUNCTION1	2.63E-16	0.001585794	0.727	0.663	1.31E-14	ZF 3
HALLMARK-G2M-CHECKPOINT1	4.37E-16	0.001285868	0.634	0.581	2.19E-14	ZF 3
HALLMARK-IL2-STAT5-SIGNALING1	5.00E-06	0.00075808	0.586	0.56	0.00025004	ZF 3
HALLMARK-APICAL-SURFACE1	2.31E-05	0.001381433	0.488	0.469	0.001152674	ZF 3
HALLMARK-IL6-JAK-STAT3-SIGNALING1	0.009823638	6.31E-05	0.426	0.414	0.491181916	ZF 3
HALLMARK-HEDGEHOG-SIGNALING1	6.74E-118	0.018127333	0.691	0.511	3.37E-116	ZG
HALLMARK-TNFA-SIGNALING-VIA-NFKB1	5.06E-64	0.005469928	0.67	0.545	2.53E-62	ZG
HALLMARK-ESTROGEN-RESPONSE-EARLY1	5.16E-34	0.003830488	0.805	0.741	2.58E-32	ZG
HALLMARK-KRAS-SIGNALING-DN1	1.10E-27	0.002548901	0.499	0.404	5.49E-26	ZG
HALLMARK-SPERMATOGENESIS1	9.04E-19	0.002747842	0.591	0.52	4.52E-17	ZG
HALLMARK-HYPOXIA1	4.52E-16	0.002540336	0.787	0.735	2.26E-14	ZG
HALLMARK-APICAL-JUNCTION1	5.22E-15	0.001905854	0.731	0.666	2.61E-13	ZG
HALLMARK-UV-RESPONSE-DN1	1.88E-10	0.002388323	0.826	0.76	9.41E-09	ZG
HALLMARK-TGF-BETA-SIGNALING1	3.36E-07	0.003310755	0.487	0.428	1.68E-05	ZG
HALLMARK-G2M-CHECKPOINT1	0.001249861	0.000274897	0.618	0.585	0.062493031	ZG
HALLMARK-MYOGENESIS1	0.001288038	0.00065052	0.643	0.612	0.064401878	ZG
HALLMARK-XENOBIOTIC-METABOLISM1	3.29E-130	0.011140424	0.864	0.718	1.65E-128	ZR
HALLMARK-BILE-ACID-METABOLISM1	3.85E-121	0.010891859	0.686	0.487	1.93E-119	ZR
HALLMARK-ADIPOGENESIS1	1.04E-52	0.005938261	0.773	0.634	5.22E-51	ZR
HALLMARK-ESTROGEN-RESPONSE-EARLY1	3.89E-50	0.004951451	0.837	0.74	1.95E-48	ZR
HALLMARK-PEROXISOME1	2.63E-40	0.006259725	0.64	0.519	1.31E-38	ZR
HALLMARK-REACTIVE-OXYGEN-SPECIES-PATHWAY1	1.23E-37	0.009875637	0.592	0.474	6.16E-36	ZR
HALLMARK-MITOTIC-SPINDLE1	7.81E-34	0.004045632	0.831	0.737	3.91E-32	ZR
HALLMARK-NOTCH-SIGNALING1	2.98E-27	0.007591647	0.577	0.468	1.49E-25	ZR
HALLMARK-TNFA-SIGNALING-VIA-NFKB1	1.88E-20	0.002500742	0.645	0.548	9.41E-19	ZR
HALLMARK-HEME-METABOLISM1	1.70E-19	0.002911336	0.6	0.525	8.50E-18	ZR
HALLMARK-KRAS-SIGNALING-DN1	2.07E-19	0.002387308	0.494	0.406	1.04E-17	ZR
HALLMARK-UV-RESPONSE-DN1	5.05E-19	0.003928786	0.836	0.76	2.52E-17	ZR
HALLMARK-FATTY-ACID-METABOLISM1	1.44E-13	0.003096964	0.635	0.573	7.21E-12	ZR
HALLMARK-INTERFERON-GAMMA-RESPONSE1	5.38E-12	0.001750045	0.647	0.572	2.69E-10	ZR
HALLMARK-UV-RESPONSE-UP1	5.26E-10	0.002008968	0.569	0.509	2.63E-08	ZR
HALLMARK-TGF-BETA-SIGNALING1	5.81E-10	0.003767898	0.499	0.429	2.91E-08	ZR
HALLMARK-ESTROGEN-RESPONSE-LATE1	4.63E-09	0.001934292	0.738	0.698	2.31E-07	ZR
HALLMARK-IL6-JAK-STAT3-SIGNALING1	2.83E-08	0.001746804	0.459	0.413	1.42E-06	ZR
HALLMARK-OXIDATIVE-PHOSPHORYLATION1	1.32E-06	0.000734271	0.591	0.528	6.62E-05	ZR
HALLMARK-INTERFERON-ALPHA-RESPONSE1	2.05E-06	0.001338365	0.543	0.484	0.000102395	ZR
HALLMARK-HYPOXIA1	0.000626793	0.001034639	0.774	0.736	0.031339636	ZR
HALLMARK-INFLAMMATORY-RESPONSE1	0.000745937	0.000502496	0.436	0.403	0.03729686	ZR
HALLMARK-EPITHELIAL-MESENCHYMAL-TRANSITION1	2.33E-84	0.007634777	0.77	0.61	1.16E-82	ACC 1
HALLMARK-ANGIOGENESIS1	7.07E-31	0.010055754	0.586	0.47	3.54E-29	ACC 1
HALLMARK-WNT-BETA-CATENIN-SIGNALING1	1.05E-29	0.007183957	0.532	0.419	5.24E-28	ACC 1
HALLMARK-MYC-TARGETS-V11	2.26E-17	0.002642281	0.617	0.509	1.13E-15	ACC 1
HALLMARK-KRAS-SIGNALING-UP1	1.30E-16	0.002020017	0.611	0.509	6.52E-15	ACC 1
HALLMARK-APICAL-JUNCTION1	6.51E-11	0.002074386	0.72	0.667	3.26E-09	ACC 1
HALLMARK-IL2-STAT5-SIGNALING1	3.99E-08	0.001283309	0.624	0.56	1.99E-06	ACC 1
HALLMARK-UNFOLDED-PROTEIN-RESPONSE1	9.27E-08	0.002235479	0.548	0.489	4.63E-06	ACC 1
HALLMARK-E2F-TARGETS1	2.62E-06	0.000911193	0.445	0.407	0.00013122	ACC 1
HALLMARK-MYC-TARGETS-V21	1.07E-05	0.001706154	0.457	0.418	0.000533135	ACC 1
HALLMARK-APICAL-SURFACE1	0.006480673	0.001371756	0.493	0.47	0.324033629	ACC 1
HALLMARK-CHOLESTEROL-HOMEOSTASIS1	7.50E-205	0.027531421	0.782	0.526	3.75E-203	ACC 2
HALLMARK-ESTROGEN-RESPONSE-EARLY1	4.78E-70	0.006007189	0.863	0.739	2.39E-68	ACC 2
HALLMARK-ESTROGEN-RESPONSE-LATE1	4.79E-46	0.004613843	0.816	0.694	2.39E-44	ACC 2
HALLMARK-UV-RESPONSE-DN1	4.75E-40	0.006211492	0.86	0.759	2.38E-38	ACC 2
HALLMARK-MITOTIC-SPINDLE1	4.04E-31	0.004145992	0.828	0.738	2.02E-29	ACC 2
HALLMARK-MTORC1-SIGNALING1	9.65E-12	0.003435934	0.755	0.682	4.82E-10	ACC 2
HALLMARK-ANDROGEN-RESPONSE1	4.98E-07	0.002818787	0.703	0.648	2.49E-05	ACC 2
HALLMARK-KRAS-SIGNALING-DN1	7.10E-06	0.001150978	0.464	0.408	0.000355218	ACC 2
HALLMARK-MTORC1-SIGNALING1	3.77E-244	0.02328532	0.943	0.676	1.88E-242	ZF 2
HALLMARK-CHOLESTEROL-HOMEOSTASIS1	1.28E-169	0.027791291	0.824	0.529	6.40E-168	ZF 2
HALLMARK-UV-RESPONSE-UP1	8.02E-157	0.01282906	0.796	0.502	4.01E-155	ZF 2
HALLMARK-OXIDATIVE-PHOSPHORYLATION1	2.54E-143	0.016767938	0.817	0.521	1.27E-141	ZF 2
HALLMARK-MYC-TARGETS-V11	3.66E-143	0.016870639	0.822	0.503	1.83E-141	ZF 2
HALLMARK-COAGULATION1	2.26E-133	0.013865305	0.798	0.537	1.13E-131	ZF 2
HALLMARK-XENOBIOTIC-METABOLISM1	1.98E-126	0.013719461	0.887	0.72	9.90E-125	ZF 2
HALLMARK-ADIPOGENESIS1	6.45E-118	0.012704949	0.841	0.635	3.23E-116	ZF 2
HALLMARK-APOPTOSIS1	1.44E-112	0.011268682	0.81	0.576	7.22E-111	ZF 2
HALLMARK-INTERFERON-GAMMA-RESPONSE1	3.36E-103	0.009153931	0.781	0.569	1.68E-101	ZF 2
HALLMARK-FATTY-ACID-METABOLISM1	5.02E-99	0.011666249	0.783	0.569	2.51E-97	ZF 2
HALLMARK-INTERFERON-ALPHA-RESPONSE1	9.31E-96	0.013960019	0.704	0.479	4.66E-94	ZF 2
HALLMARK-HYPOXIA1	2.04E-89	0.01082776	0.873	0.733	1.02E-87	ZF 2
HALLMARK-GLYCOLYSIS1	7.75E-85	0.009598967	0.756	0.566	3.88E-83	ZF 2
HALLMARK-UNFOLDED-PROTEIN-RESPONSE1	3.02E-83	0.01157087	0.714	0.484	1.51E-81	ZF 2
HALLMARK-P53-PATHWAY1	3.01E-61	0.006322493	0.704	0.514	1.51E-59	ZF 2
HALLMARK-COMPLEMENT1	3.17E-59	0.006234334	0.746	0.568	1.59E-57	ZF 2
HALLMARK-MYOGENESIS1	4.77E-59	0.006826497	0.763	0.608	2.38E-57	ZF 2
HALLMARK-REACTIVE-OXYGEN-SPECIES-PATHWAY1	5.77E-55	0.015611051	0.655	0.474	2.88E-53	ZF 2
HALLMARK-ALLOGRAFT-REJECTION1	1.33E-49	0.005129309	0.619	0.435	6.64E-48	ZF 2
HALLMARK-PROTEIN-SECRETION1	1.50E-46	0.010468973	0.762	0.615	7.51E-45	ZF 2
HALLMARK-ANDROGEN-RESPONSE1	2.87E-45	0.010012584	0.788	0.646	1.44E-43	ZF 2
HALLMARK-ANGIOGENESIS1	5.75E-38	0.016254659	0.623	0.471	2.87E-36	ZF 2
HALLMARK-PEROXISOME1	5.63E-31	0.006918711	0.638	0.522	2.81E-29	ZF 2
HALLMARK-E2F-TARGETS1	1.04E-27	0.003863347	0.537	0.404	5.19E-26	ZF 2
HALLMARK-EPITHELIAL-MESENCHYMAL-TRANSITION1	8.36E-27	0.006081189	0.72	0.614	4.18E-25	ZF 2
HALLMARK-APICAL-JUNCTION1	3.05E-25	0.004255323	0.759	0.667	1.52E-23	ZF 2
HALLMARK-ESTROGEN-RESPONSE-LATE1	4.19E-25	0.0042168	0.806	0.696	2.09E-23	ZF 2
HALLMARK-TNFA-SIGNALING-VIA-NFKB1	6.73E-25	0.003451043	0.673	0.549	3.37E-23	ZF 2
HALLMARK-PI3K-AKT-MTOR-SIGNALING1	3.78E-24	0.005740331	0.633	0.522	1.89E-22	ZF 2
HALLMARK-SPERMATOGENESIS1	3.83E-24	0.003943793	0.642	0.521	1.92E-22	ZF 2
HALLMARK-BILE-ACID-METABOLISM1	2.16E-22	0.005853185	0.6	0.494	1.08E-20	ZF 2
HALLMARK-KRAS-SIGNALING-UP1	7.95E-22	0.003196918	0.622	0.51	3.97E-20	ZF 2
HALLMARK-INFLAMMATORY-RESPONSE1	1.08E-20	0.002755748	0.509	0.401	5.38E-19	ZF 2
HALLMARK-DNA-REPAIR1	3.76E-18	0.003148359	0.509	0.424	1.88E-16	ZF 2
HALLMARK-APICAL-SURFACE1	1.77E-14	0.005158035	0.552	0.468	8.83E-13	ZF 2
HALLMARK-PANCREAS-BETA-CELLS1	6.72E-12	0.006008396	0.454	0.382	3.36E-10	ZF 2
HALLMARK-IL6-JAK-STAT3-SIGNALING1	3.41E-10	0.002721268	0.493	0.413	1.71E-08	ZF 2
HALLMARK-HEME-METABOLISM1	3.93E-10	0.002524687	0.597	0.527	1.96E-08	ZF 2
HALLMARK-G2M-CHECKPOINT1	4.55E-09	0.002412778	0.645	0.585	2.27E-07	ZF 2
HALLMARK-MYC-TARGETS-V21	1.75E-08	0.003391216	0.485	0.418	8.75E-07	ZF 2
HALLMARK-ESTROGEN-RESPONSE-EARLY1	0.004015334	0.001185806	0.782	0.744	0.200766687	ZF 2
HALLMARK-UV-RESPONSE-DN1	3.98E-37	0.008064429	0.857	0.761	1.99E-35	ACC 3
HALLMARK-KRAS-SIGNALING-DN1	8.34E-18	0.002939979	0.511	0.407	4.17E-16	ACC 3
HALLMARK-MITOTIC-SPINDLE1	4.25E-13	0.003034412	0.822	0.74	2.12E-11	ACC 3
HALLMARK-ALLOGRAFT-REJECTION1	0	0.028797742	0.929	0.428	0	MC
HALLMARK-INFLAMMATORY-RESPONSE1	0	0.023329191	0.871	0.392	0	MC
HALLMARK-COMPLEMENT1	4.79E-243	0.020082614	0.904	0.566	2.40E-241	MC
HALLMARK-IL6-JAK-STAT3-SIGNALING1	1.58E-232	0.027610152	0.806	0.405	7.88E-231	MC
HALLMARK-TNFA-SIGNALING-VIA-NFKB1	1.32E-222	0.019654709	0.87	0.545	6.58E-221	MC
HALLMARK-INTERFERON-GAMMA-RESPONSE1	9.49E-212	0.017986875	0.891	0.568	4.74E-210	MC
HALLMARK-KRAS-SIGNALING-UP1	3.34E-181	0.015198508	0.831	0.506	1.67E-179	MC
HALLMARK-IL2-STAT5-SIGNALING1	3.14E-120	0.011311808	0.811	0.556	1.57E-118	MC
HALLMARK-INTERFERON-ALPHA-RESPONSE1	1.21E-96	0.015446214	0.749	0.48	6.05E-95	MC
HALLMARK-ANDROGEN-RESPONSE1	3.45E-96	0.01712253	0.863	0.645	1.73E-94	MC
HALLMARK-MITOTIC-SPINDLE1	1.35E-78	0.010313071	0.911	0.738	6.76E-77	MC
HALLMARK-P53-PATHWAY1	1.09E-73	0.008276186	0.739	0.515	5.43E-72	MC
HALLMARK-APOPTOSIS1	2.73E-57	0.0090922	0.772	0.579	1.36E-55	MC
HALLMARK-TGF-BETA-SIGNALING1	8.55E-56	0.017152873	0.632	0.427	4.28E-54	MC
HALLMARK-PI3K-AKT-MTOR-SIGNALING1	1.82E-48	0.010312526	0.7	0.521	9.10E-47	MC
HALLMARK-NOTCH-SIGNALING1	1.67E-45	0.015632247	0.668	0.469	8.34E-44	MC
HALLMARK-HEME-METABOLISM1	1.58E-39	0.006055713	0.685	0.525	7.89E-38	MC
HALLMARK-COAGULATION1	2.03E-33	0.006714243	0.719	0.541	1.01E-31	MC
HALLMARK-KRAS-SIGNALING-DN1	6.69E-29	0.004835242	0.551	0.407	3.34E-27	MC
HALLMARK-APICAL-JUNCTION1	1.25E-19	0.004272557	0.769	0.667	6.27E-18	MC
HALLMARK-WNT-BETA-CATENIN-SIGNALING1	1.17E-10	0.00564154	0.514	0.423	5.84E-09	MC
HALLMARK-HEDGEHOG-SIGNALING1	1.07E-09	0.006932917	0.599	0.521	5.34E-08	MC
HALLMARK-APICAL-SURFACE1	9.26E-05	0.003356337	0.502	0.47	0.004628546	MC
HALLMARK-UV-RESPONSE-DN1	0.00280578	0.001779563	0.81	0.763	0.140288982	MC
HALLMARK-HYPOXIA1	1.22E-176	0.024036256	0.944	0.733	6.11E-175	ACC 4
HALLMARK-GLYCOLYSIS1	1.46E-109	0.013879007	0.829	0.567	7.31E-108	ACC 4
HALLMARK-UV-RESPONSE-DN1	1.02E-35	0.009359317	0.878	0.761	5.09E-34	ACC 4
HALLMARK-MTORC1-SIGNALING1	2.88E-24	0.007483377	0.815	0.683	1.44E-22	ACC 4
HALLMARK-MITOTIC-SPINDLE1	5.72E-11	0.003844256	0.821	0.741	2.86E-09	ACC 4
HALLMARK-PROTEIN-SECRETION1	1.89E-10	0.005960586	0.701	0.618	9.46E-09	ACC 4
HALLMARK-UNFOLDED-PROTEIN-RESPONSE1	1.31E-05	0.002446068	0.553	0.491	0.000652733	ACC 4
HALLMARK-IL2-STAT5-SIGNALING1	7.53E-05	0.001510488	0.624	0.562	0.003763941	ACC 4
HALLMARK-ANGIOGENESIS1	9.48E-05	0.006172737	0.532	0.475	0.00474034	ACC 4
HALLMARK-TNFA-SIGNALING-VIA-NFKB1	0.002344407	0.001245816	0.595	0.552	0.117220367	ACC 4
HALLMARK-HEDGEHOG-SIGNALING1	0.009576335	0.002561093	0.559	0.522	0.478816729	ACC 4
HALLMARK-ESTROGEN-RESPONSE-EARLY1	6.97E-32	0.005654296	0.869	0.742	3.49E-30	ACC E1
HALLMARK-EPITHELIAL-MESENCHYMAL-TRANSITION1	8.63E-29	0.005642712	0.796	0.614	4.31E-27	ACC E1
HALLMARK-HEDGEHOG-SIGNALING1	4.91E-18	0.010408677	0.656	0.52	2.46E-16	ACC E1
HALLMARK-UV-RESPONSE-DN1	1.88E-13	0.005143446	0.871	0.762	9.39E-12	ACC E1
HALLMARK-G2M-CHECKPOINT1	7.25E-10	0.002658045	0.666	0.585	3.63E-08	ACC E1
HALLMARK-KRAS-SIGNALING-DN1	5.12E-07	0.001987152	0.472	0.409	2.56E-05	ACC E1
HALLMARK-APICAL-JUNCTION1	7.34E-07	0.002057109	0.744	0.668	3.67E-05	ACC E1
HALLMARK-CHOLESTEROL-HOMEOSTASIS1	0.000952587	0.0047363	0.567	0.539	0.047629365	ACC E1
HALLMARK-ANGIOGENESIS1	0.003428114	0.003745921	0.505	0.476	0.171405709	ACC E1
HALLMARK-MYOGENESIS1	0.005740098	0.00085773	0.665	0.613	0.287004901	ACC E1
HALLMARK-E2F-TARGETS1	0	0.032767829	0.956	0.398	0	ACC M
HALLMARK-G2M-CHECKPOINT1	6.14E-215	0.02775761	0.917	0.58	3.07E-213	ACC M
HALLMARK-MITOTIC-SPINDLE1	6.45E-82	0.014411569	0.909	0.739	3.23E-80	ACC M
HALLMARK-DNA-REPAIR1	1.07E-10	0.003896853	0.49	0.426	5.35E-09	ACC M
HALLMARK-APICAL-SURFACE1	0.000298368	0.00392183	0.542	0.47	0.014918408	ACC M
HALLMARK-SPERMATOGENESIS1	0.000464927	0.00283543	0.578	0.524	0.023246367	ACC M
HALLMARK-INTERFERON-ALPHA-RESPONSE1	7.51E-153	0.035744363	0.86	0.482	3.75E-151	VEC
HALLMARK-IL2-STAT5-SIGNALING1	5.85E-148	0.018246082	0.896	0.558	2.93E-146	VEC
HALLMARK-UV-RESPONSE-DN1	1.80E-146	0.030106325	0.974	0.761	9.02E-145	VEC
HALLMARK-TGF-BETA-SIGNALING1	6.74E-141	0.041270438	0.846	0.426	3.37E-139	VEC
HALLMARK-INTERFERON-GAMMA-RESPONSE1	2.39E-135	0.022018338	0.88	0.572	1.20E-133	VEC
HALLMARK-COAGULATION1	1.88E-124	0.025517427	0.875	0.541	9.42E-123	VEC
HALLMARK-TNFA-SIGNALING-VIA-NFKB1	7.33E-124	0.019973935	0.872	0.549	3.67E-122	VEC
HALLMARK-ALLOGRAFT-REJECTION1	5.78E-109	0.014650662	0.803	0.436	2.89E-107	VEC
HALLMARK-APOPTOSIS1	4.96E-94	0.018932437	0.865	0.58	2.48E-92	VEC
HALLMARK-KRAS-SIGNALING-UP1	1.44E-93	0.013548065	0.832	0.51	7.22E-92	VEC
HALLMARK-COMPLEMENT1	8.60E-92	0.014417052	0.862	0.57	4.30E-90	VEC
HALLMARK-IL6-JAK-STAT3-SIGNALING1	6.36E-86	0.018340382	0.759	0.41	3.18E-84	VEC
HALLMARK-MYOGENESIS1	2.41E-80	0.014460648	0.848	0.61	1.21E-78	VEC
HALLMARK-ANGIOGENESIS1	6.86E-57	0.029922329	0.745	0.472	3.43E-55	VEC
HALLMARK-MITOTIC-SPINDLE1	1.59E-56	0.011695986	0.913	0.74	7.97E-55	VEC
HALLMARK-P53-PATHWAY1	1.76E-49	0.009602181	0.754	0.517	8.78E-48	VEC
HALLMARK-ANDROGEN-RESPONSE1	5.40E-42	0.014659671	0.851	0.648	2.70E-40	VEC
HALLMARK-APICAL-JUNCTION1	2.13E-34	0.007932038	0.815	0.668	1.06E-32	VEC
HALLMARK-APICAL-SURFACE1	1.47E-28	0.012539246	0.662	0.468	7.37E-27	VEC
HALLMARK-PI3K-AKT-MTOR-SIGNALING1	1.16E-23	0.009188493	0.694	0.523	5.80E-22	VEC
HALLMARK-INFLAMMATORY-RESPONSE1	5.20E-21	0.00472072	0.569	0.402	2.60E-19	VEC
HALLMARK-NOTCH-SIGNALING1	5.37E-15	0.011685629	0.605	0.472	2.69E-13	VEC
HALLMARK-PANCREAS-BETA-CELLS1	7.86E-09	0.007537766	0.494	0.383	3.93E-07	VEC
HALLMARK-HEDGEHOG-SIGNALING1	3.72E-08	0.008133688	0.61	0.522	1.86E-06	VEC
HALLMARK-WNT-BETA-CATENIN-SIGNALING1	1.07E-07	0.005789067	0.513	0.424	5.35E-06	VEC
HALLMARK-ESTROGEN-RESPONSE-EARLY1	2.75E-07	0.003235984	0.815	0.744	1.37E-05	VEC
HALLMARK-EPITHELIAL-MESENCHYMAL-TRANSITION1	0.000206605	0.002706294	0.694	0.617	0.010330233	VEC
HALLMARK-HEME-METABOLISM1	0.000592123	0.001962568	0.581	0.528	0.029606128	VEC
HALLMARK-HYPOXIA1	0.001026658	0.002278805	0.768	0.738	0.051332917	VEC
HALLMARK-UV-RESPONSE-UP1	0.003170312	0.001721643	0.579	0.511	0.158515576	VEC
HALLMARK-EPITHELIAL-MESENCHYMAL-TRANSITION1	2.79E-166	0.048605167	0.997	0.614	1.39E-164	FC
HALLMARK-UV-RESPONSE-DN1	5.71E-122	0.038970097	0.986	0.762	2.86E-120	FC
HALLMARK-MYOGENESIS1	5.07E-107	0.024324013	0.942	0.611	2.53E-105	FC
HALLMARK-TNFA-SIGNALING-VIA-NFKB1	4.76E-94	0.023962138	0.887	0.55	2.38E-92	FC
HALLMARK-APICAL-JUNCTION1	1.27E-66	0.015083388	0.926	0.668	6.33E-65	FC
HALLMARK-TGF-BETA-SIGNALING1	7.30E-66	0.036121716	0.775	0.429	3.65E-64	FC
HALLMARK-COAGULATION1	4.48E-63	0.023436642	0.843	0.543	2.24E-61	FC
HALLMARK-IL2-STAT5-SIGNALING1	3.43E-59	0.013201559	0.843	0.56	1.72E-57	FC
HALLMARK-APOPTOSIS1	1.03E-49	0.018127114	0.857	0.582	5.14E-48	FC
HALLMARK-COMPLEMENT1	3.12E-45	0.011911181	0.827	0.572	1.56E-43	FC
HALLMARK-INFLAMMATORY-RESPONSE1	3.27E-38	0.00947277	0.698	0.402	1.63E-36	FC
HALLMARK-IL6-JAK-STAT3-SIGNALING1	6.48E-36	0.014183931	0.662	0.413	3.24E-34	FC
HALLMARK-ANGIOGENESIS1	2.87E-31	0.031752942	0.717	0.474	1.44E-29	FC
HALLMARK-HYPOXIA1	1.47E-27	0.011937311	0.868	0.737	7.35E-26	FC
HALLMARK-INTERFERON-GAMMA-RESPONSE1	2.97E-23	0.009271809	0.747	0.575	1.48E-21	FC
HALLMARK-MITOTIC-SPINDLE1	9.85E-22	0.008468739	0.882	0.741	4.92E-20	FC
HALLMARK-NOTCH-SIGNALING1	3.85E-20	0.018316878	0.668	0.472	1.92E-18	FC
HALLMARK-ANDROGEN-RESPONSE1	1.31E-19	0.01218853	0.819	0.65	6.53E-18	FC
HALLMARK-ESTROGEN-RESPONSE-EARLY1	1.69E-15	0.006778675	0.849	0.744	8.45E-14	FC
HALLMARK-HEDGEHOG-SIGNALING1	1.30E-11	0.012688315	0.668	0.522	6.51E-10	FC
HALLMARK-ALLOGRAFT-REJECTION1	4.30E-09	0.003939199	0.574	0.44	2.15E-07	FC
HALLMARK-INTERFERON-ALPHA-RESPONSE1	6.01E-07	0.006093695	0.585	0.486	3.00E-05	FC
HALLMARK-P53-PATHWAY1	2.93E-06	0.003485402	0.624	0.52	0.000146329	FC
HALLMARK-KRAS-SIGNALING-UP1	0.000189269	0.002615938	0.599	0.514	0.009463432	FC
HALLMARK-G2M-CHECKPOINT1	0.000940277	0.001580743	0.651	0.586	0.04701384	FC
HALLMARK-WNT-BETA-CATENIN-SIGNALING1	0.005515655	0.004651794	0.486	0.425	0.275782746	FC
HALLMARK-PANCREAS-BETA-CELLS1	0.00811036	0.005245504	0.426	0.384	0.405517987	FC
HALLMARK-PI3K-AKT-MTOR-SIGNALING1	0.008525617	0.002899508	0.558	0.525	0.426280865	FC
HALLMARK-G2M-CHECKPOINT1	1.26E-10	0.004965631	0.727	0.586	6.32E-09	ACC E2
HALLMARK-CHOLESTEROL-HOMEOSTASIS1	3.99E-10	0.011364094	0.698	0.538	2.00E-08	ACC E2
HALLMARK-MITOTIC-SPINDLE1	4.00E-10	0.005487241	0.87	0.741	2.00E-08	ACC E2
HALLMARK-HEDGEHOG-SIGNALING1	2.41E-05	0.008200655	0.636	0.522	0.001205645	ACC E2
HALLMARK-ESTROGEN-RESPONSE-EARLY1	9.30E-05	0.003040275	0.821	0.745	0.004652155	ACC E2
HALLMARK-UV-RESPONSE-DN1	0.000100099	0.003666883	0.86	0.763	0.005004929	ACC E2
HALLMARK-APICAL-JUNCTION1	0.00127603	0.002740244	0.756	0.669	0.063801476	ACC E2
HALLMARK-IL2-STAT5-SIGNALING1	0.003875871	0.001576873	0.646	0.562	0.19379356	ACC E2
HALLMARK-E2F-TARGETS1	0.005447392	0.00146769	0.484	0.408	0.272369588	ACC E2
HALLMARK-PANCREAS-BETA-CELLS1	4.55E-111	0.081296044	0.909	0.381	2.28E-109	AM
HALLMARK-HEDGEHOG-SIGNALING1	1.74E-56	0.038980099	0.864	0.521	8.72E-55	AM
HALLMARK-KRAS-SIGNALING-DN1	1.87E-47	0.012170398	0.776	0.408	9.36E-46	AM
HALLMARK-UV-RESPONSE-DN1	4.26E-33	0.016015407	0.951	0.763	2.13E-31	AM
HALLMARK-KRAS-SIGNALING-UP1	1.45E-15	0.005521738	0.706	0.513	7.24E-14	AM
HALLMARK-SPERMATOGENESIS1	1.21E-09	0.006125126	0.64	0.524	6.06E-08	AM
HALLMARK-ALLOGRAFT-REJECTION1	3.79E-07	0.002472537	0.598	0.44	1.89E-05	AM
HALLMARK-ALLOGRAFT-REJECTION1	2.91E-137	0.040956019	0.965	0.438	1.46E-135	LC
HALLMARK-INTERFERON-GAMMA-RESPONSE1	4.27E-87	0.023793536	0.944	0.574	2.14E-85	LC
HALLMARK-INTERFERON-ALPHA-RESPONSE1	3.16E-57	0.02444445	0.835	0.485	1.58E-55	LC
HALLMARK-PI3K-AKT-MTOR-SIGNALING1	1.62E-41	0.020052814	0.824	0.523	8.12E-40	LC
HALLMARK-IL2-STAT5-SIGNALING1	7.21E-39	0.011484958	0.831	0.561	3.60E-37	LC
HALLMARK-KRAS-SIGNALING-UP1	5.47E-33	0.01009436	0.796	0.512	2.73E-31	LC
HALLMARK-IL6-JAK-STAT3-SIGNALING1	1.61E-29	0.014216243	0.708	0.413	8.05E-28	LC
HALLMARK-COMPLEMENT1	6.00E-29	0.009973638	0.827	0.573	3.00E-27	LC
HALLMARK-INFLAMMATORY-RESPONSE1	1.28E-25	0.007315077	0.648	0.403	6.40E-24	LC
HALLMARK-ANDROGEN-RESPONSE1	3.13E-14	0.011161258	0.824	0.65	1.56E-12	LC
HALLMARK-APOPTOSIS1	3.11E-13	0.007583759	0.761	0.583	1.55E-11	LC
HALLMARK-APICAL-JUNCTION1	9.74E-11	0.00603851	0.778	0.669	4.87E-09	LC
HALLMARK-P53-PATHWAY1	1.31E-10	0.004592166	0.718	0.519	6.55E-09	LC
HALLMARK-TNFA-SIGNALING-VIA-NFKB1	2.82E-08	0.004141178	0.676	0.553	1.41E-06	LC
HALLMARK-MITOTIC-SPINDLE1	1.11E-06	0.004593287	0.835	0.742	5.55E-05	LC
HALLMARK-G2M-CHECKPOINT1	0.000316696	0.00465817	0.665	0.586	0.015834776	LC
HALLMARK-UNFOLDED-PROTEIN-RESPONSE1	0.000452377	0.00379431	0.595	0.491	0.022618833	LC
HALLMARK-PANCREAS-BETA-CELLS1	0.000717478	0.004110129	0.43	0.384	0.035873922	LC
HALLMARK-HEME-METABOLISM1	0.009811138	0.002503129	0.592	0.529	0.490556912	LC
HALLMARK-G2M-CHECKPOINT1	8.58E-13	0.013753243	0.87	0.586	4.29E-11	ACC 5
HALLMARK-TNFA-SIGNALING-VIA-NFKB1	1.33E-09	0.010474592	0.831	0.553	6.63E-08	ACC 5
HALLMARK-TGF-BETA-SIGNALING1	4.03E-08	0.021645467	0.649	0.432	2.02E-06	ACC 5
HALLMARK-MITOTIC-SPINDLE1	5.33E-08	0.009936116	0.896	0.742	2.66E-06	ACC 5
HALLMARK-PROTEIN-SECRETION1	3.65E-07	0.014330328	0.87	0.619	1.83E-05	ACC 5
HALLMARK-HEME-METABOLISM1	5.40E-05	0.00719836	0.714	0.529	0.002700143	ACC 5
HALLMARK-WNT-BETA-CATENIN-SIGNALING1	0.000149224	0.009208736	0.701	0.425	0.007461197	ACC 5
HALLMARK-NOTCH-SIGNALING1	0.000179914	0.013728619	0.597	0.474	0.008995694	ACC 5
HALLMARK-ALLOGRAFT-REJECTION1	0.000929516	0.003654702	0.623	0.441	0.046475813	ACC 5
HALLMARK-PI3K-AKT-MTOR-SIGNALING1	0.001946142	0.009048481	0.623	0.525	0.09730709	ACC 5
HALLMARK-E2F-TARGETS1	0.004569373	0.00524277	0.494	0.409	0.228468664	ACC 5
HALLMARK-APICAL-SURFACE1	0.009707166	0.008879821	0.623	0.471	0.485358277	ACC 5
